# Evolutionary modes of *wtf* meiotic driver genes in *Schizosaccharomyces pombe*

**DOI:** 10.1101/2024.05.30.596636

**Authors:** Yan-Hui Xu, Fang Suo, Xiao-Ran Zhang, Tong-Yang Du, Yu Hua, Guo-Song Jia, Jin-Xin Zheng, Li-Lin Du

## Abstract

Killer meiotic drivers (KMDs) are a class of selfish genetic elements that defy Mendel’s law and bias transmission in their favor by destroying meiotic progeny that do not carry them. How KMDs evolve is not well understood. In the fission yeast *Schizosaccharomyces pombe*, the largest gene family, known as the *wtf* genes, is a KMD family that causes intraspecific hybrid sterility. Here, we investigate how *wtf* genes evolve using long-read-based genome assemblies of 31 distinct *S. pombe* natural isolates, which encompass the known genetic diversity of *S. pombe*. Our analysis, involving nearly 1,000 *wtf* genes in these isolates, yields a comprehensive portrayal of the intraspecific diversity of *wtf* genes. Leveraging single-nucleotide polymorphisms in adjacent unique sequences, we pinpoint *wtf*-gene-containing loci that have recently undergone gene conversion events and infer their pre-gene-conversion state. These events include the revival of *wtf* pseudogenes, lending support to the notion that gene conversion plays a role in preserving this gene family from extinction. Moreover, our investigation reveals that solo long terminal repeats (LTRs) of retrotransposons, frequently found near *wtf* genes, can act as recombination arms, influencing the upstream regulatory sequences of *wtf* genes. Additionally, our exploration of the outer boundaries of *wtf* genes uncovers a previously unrecognized type of directly oriented repeats flanking *wtf* genes. These repeats may have facilitated the early expansion of the *wtf* gene family in *S. pombe*. Our findings enhance the understanding of the mechanisms influencing the evolution of this KMD gene family.
