## Supplementary Table 1 for "Evolutionary modes of *wtf* meiotic driver genes in *Schizosaccharomyces pombe*"

### Sheet: Sheet1
S. pombe isolate name used in the paper	Name of the strain used for PacBio sequencing	Description of the strain used for PacBio sequencing	SRA accession of PacBio sequencing data	SRA accession of Illumina sequencing data	NCBI accession of Canu assembly	NCBI accession of Flye assmbely	NCBI accession of Raven assmbely
JB4	DY9971	an h- mat1MΔ17::natMX derivative of CBS 5557	SRR5133273	SRR2054731	JAHBOY000000000	JAHBPS000000000	JAHBQM000000000
JB938	DY38761	a CRISPR-generated h+ mat1PΔ17 derivative of JB938	SRR13900307	SRR13900315	JAFMQK000000000	JAHBPR000000000	JAHBQL000000000
JB1180	DY38515	JB1180	SRR13900306	SRR13900314	JAHBOX000000000	JAHBPQ000000000	JAHBQK000000000
JB864	DY566	CBS 356	SRR13900305	SRR13900303	JAHBOW000000000	JAHBPP000000000	JAHBQJ000000000
JB22	DY38751	a lab strain with the genotype h+ mat1PΔ17 leu1-32 lys1-131 ade6-M216 ura4-D18	SRR13900304	SRR13900292	JAFMQJ000000000	JAHBPO000000000	JAHBQI000000000
JB1206	DY42586	JB1206	SRR13900302	SRR13900286	JAHBOV000000000	JAHBPN000000000	JAHBQH000000000
JB837	DY42495	JB837	SRR13900301	SRR13900285	JAFMQI000000000	JAHBPM000000000	JAHBQG000000000
JB869	DY42581	JB869	SRR13900300	SRR13900284	JAHBOU000000000	JAHBPL000000000	JAHBQF000000000
JB953	DY42500	JB953	SRR13900299	SRR13900283	JAFMQH000000000	JAHBPK000000000	JAHBQE000000000
JB760	DY43664	JB887	SRR13900298	SRR13900282	JAFMQG000000000	JAHBPJ000000000	JAHBQD000000000
JB873	DY43882	JB871	SRR13900297	SRR13900281	JAHBOT000000000	JAHBPI000000000	JAHBQC000000000
JB879	DY43661	JB879	SRR13900296	SRR13900313	JAHBOS000000000	JAHBPH000000000	JAHBQB000000000
JB840	DY44515	JB840	SRR13900295	SRR13900312	JAHBOR000000000	JAHBPG000000000	JAHBQA000000000
JB854	DY44516	JB854	SRR13900294	SRR13900311	JAHBOQ000000000	JAHBPF000000000	JAHBPZ000000000
JB929	DY44512	CGMCC 2.255	SRR13900293	SRR8698921	JAHBOP000000000	JAHBPE000000000	JAHBPY000000000
JB758	DY44518	JB758	SRR13900291	SRR13900310	JAFMQF000000000	JAHBPD000000000	JAHBPX000000000
JB874	DY44511	an h+ mat1PΔ17::natMX derivative of CBS 5682	SRR13900290	SRR13900309	JAFMQE000000000	JAHBPC000000000	JAHBPW000000000
JB943	DY44517	JB943	SRR13900289	SRR13900308	JAFMQD000000000	JAHBPB000000000	JAHBPV000000000
DY34373	DY44513	CGMCC 2.584	SRR13900288	SRR8698906	JAFMQC000000000	JAHBPA000000000	JAHBPU000000000
DY39827	DY44514	NRRL Y-48646	SRR13900287	SRR8698892	JAFMQB000000000	JAHBOZ000000000	JAHBPT000000000
