## Supplementary Table 3 for "Evolutionary modes of *wtf* meiotic driver genes in *Schizosaccharomyces pombe*"

### Sheet: Gene number change
Locus	Increase or decrease of gene number	Phylogroup	Ancestral allele strain(s)	Derived allele strain(s)	Outgroup
wts0403	Increase	G1-G1	represented by JB953: 2-isoform	JB939: 2-isoform;antidote-only	JB872 (G2-G4)
wts10	Increase	G1-G1	represented by JB1197: 2-isoform;2-isoform;antidote-only JB4: antidote-only;antidote-only	JB1110: 2-isoform;2-isoform;antidote-only;antidote-only	JB842 (G3-G2)
wts10	Increase	G1-G6	JB943: 2-isoform;2-isoform;antidote-only	JB918: 2-isoform;2-isoform;2-isoform;antidote-only	JB1180 (G1-G2)
wts1	Decrease	G5-G3	JB853: antidote-only;antidote-only	JB939: antidote-only	represented by JB953 (G2-G1)
wts1	Decrease	G5-G3	JB853: antidote-only;antidote-only	JB864: antidote-only	represented by JB953 (G2-G1)
wts5	Decrease	G1-G5	JB939: antidote-only;antidote-only	JB840/JB864: antidote-only	represented by JB1205 (G1-G1)
wts5	Decrease	G1-G5	JB939: antidote-only;antidote-only	JB853: antidote-only	represented by JB1205 (G1-G1)
wts8	Decrease	G1-G1	JB4: 2-isoform;antidote-only	represented by JB858:2-isoform	JB1110 (G1-G3)
wts1112	Decrease	G1-G5	represented by JB864: nontypical;pseudogene;pseudogene	JB873/JB853: nontypical;pseudogene	represented by JB1110 (G1-G2)

### Sheet: Gene conversion
Locus	phylogroup	Locus type	wtf gene	Ancestral allele strain(s)	Derived allele strain(s)	Outgroup	Donor	Note
wts8	G4-G4	singleton	wts8	represented by JB22: pseudogene	JB938: antidote-only		JB938_wts10	no clear outgroup, but clear donor
wts0403	G1-G2	singleton	wts0403	JB758,DY39827: 2-isoform	represented by JB1206: antidote-only	represented by JB1110 (G2-G1)	JB4_0403b
wts1817	G1-G1	pair	wts1817b	represented by JB4: antidote-only	JB837: pseudogene	JB934 (G9-G2)
wts1817	G5-G2	pair	wts1817b	represented by JB1180: pseudogene	JB864,JB848: antidote-only	represented by JB22 (G6-G1)
wts1817	G6-G1	pair	wts1817b	represented by JB22: pseudogene	JB879,JB938: antidote-only	represented by JB1180 (G5-G2)	JB879/JB938_wts16

### Sheet: Indels
Locus	Phylogroup	Locus type	wtf gene	Ancestral allele strain(s)	Derived allele strain(s)	Outgroup	Sequence change causing pseudogenization
wts9	G3-G1	singleton	wts9	represented by JB953: 2-isoform	JB864: pseudogene	represented by JB22 (G4-G2)	1nt deletion in exon 6
wts10	G1-G1	pair	wts10b	JB4: antidote-only	JB934: pseudogene	represented by JB939 (G3-G2)	1nt deletion in exon 3
wts13	G2-G1	singleton	wts13	JB943: antidote-only	JB913: pseudogene	represented by JB1206 (G3-G4)	1nt deletion in exon 2
wts25	G3-G3	singleton	wts25	represented by JB1197: antidote-only	JB853: pseudogene	represented by JB934 (G6-G6)	1nt deletion in exon 2

### Sheet: Substitutions
Locus	Phylogroup	Locus type	wtf gene	Ancestral allele strain(s)	Derived allele strain(s)	Outgroup	Sequence change causing pseudogenization
wts1	G3-G2	singleton	wts1	represented by JB4: antidote-only	represented by JB22: pseudogene	represented by JB837 (G2-G3)	tgg->tga in exon 3
wts1817	G5-G2	pair	wts1817a	represented by JB848: antidote-only	JB864: pseudogene	represented by JB22 (G6-G1)	caa->taa in exon 4
